# Re-analysis of Transcriptomic and Proteomic Data Using Multi-Omics Approaches Identifies Biomarkers of Diabetes-Associated Complications in an INS Mutant Pig Model

**DOI:** 10.64898/2026.03.04.707880

**Authors:** Kota Krishna Priya, Bilal Ahmed Abbasi, Priya Kajla, Sadhana Tripathi, Aubrey Bailey, Binuja Varma

## Abstract

Mutant Insulin Induced Diabetes of Youth (MIDY) is an established porcine model caused by the INSC94Y mutation, which results in misfolded insulin, leading to severe β-cell loss and hyperglycemia. Understanding disease pathophysiology is critical for identifying biomarkers and therapeutic targets, and animal models play a key role in this process. In this study, we re-analyzed published transcriptomic and proteomic data from the MIDY model using advanced multi-omics approaches and our in-house SurfacOmics tool. This integrative analysis identified ADAMTS17 as a novel biomarker, suggesting a potential association in diabetes-associated immune dysfunction and delayed wound healing through ECM-immune interplay.
