## Supplementary Table 1 for "Re-analysis of Transcriptomic and Proteomic Data Using Multi-Omics Approaches Identifies Biomarkers of Diabetes-Associated Complications in an INS Mutant Pig Model"

### Sheet: Transcriptomic DEGs
Supplementary Table 1: DEGS identified in WT vs MIDY samples.
Gene	baseMean	log2FoldChange	lfcSE	svalue
CRP	2213.93	1.84094	0.334712	0.00113718
TECTB	444.943	1.82361	0.382973	0.00467998
CBR4	424.995	-1.39294	0.17788	0.00308971
GPT2	6574.62	-1.65689	0.237173	0.000511126
SLC25A47	1645.95	-2.00074	0.328541	0.000296262
DMBX1	54.9046	-2.0227	0.520798	0.0065921
SDS	2639.38	-2.04051	0.285915	1.68924e-05
SFXN3	42.8479	-2.06725	0.363317	0.000376142
ENSSSCG00000041919	46.7824	-2.32086	0.483608	0.000650258
ENSSSCG00000044333	50.5051	-2.47396	0.606816	0.00142959
BMP8B	100.05	-2.53458	0.297561	7.44931e-08
TFCP2L1	115.919	-2.65804	0.460113	4.12578e-05
ENSSSCG00000045564	43.4723	-2.91581	0.594704	0.000130834
SLCO2A1	250.409	-2.92995	0.396941	2.0108e-07
HMGCS2	1781.19	-3.19875	0.497845	1.11333e-06
CYP8B1	139.024	-4.06224	0.588573	4.90726e-08
ADAMTS17	52.8373	-4.2034	0.33726	0

### Sheet: MSA
Supplementary Table 1: Multiple Sequence Alignment similarities among ADAMTS17, ADAMTS5 and ADAMTS4.
	ADAMTS17	ADAMTS5	ADAMTS4
ADAMTS17	100	33.69	34.03
ADAMTS5	33.69	100	41.14
ADAMTS4	34.03	41.14	100

### Sheet: ADAMTS17 associated genes
Supplementary Table 1: ADAMTS17 associated genes from DESeq2 linear correlation analysis.
Gene	baseMean	log2FoldChange	lfcSE	svalue
ZNF609	1017.9	-1.4427	0.0644141	7.87787e-13
MBL2	6369.41	-1.4427	0.0163548	0
ENSSSCG00000018061	617103	-1.4427	0.00212801	0
ND4	130647	-1.4427	0.00357224	0
ENSSSCG00000054645	129666	-1.4427	0.0673406	5.52951e-12
