## Supplementary Table 2 for "Re-analysis of Transcriptomic and Proteomic Data Using Multi-Omics Approaches Identifies Biomarkers of Diabetes-Associated Complications in an INS Mutant Pig Model"

### Sheet: sPLS
Supplementary Table 2: sPLS identified transcriptomic and proteomic signatures
sPLS RNA genes	sPLS Proteins
SLC27A1	SEC31A
ENSSSCG00000055899	GPD1
ENSSSCG00000062184	CPT2
ZNF622	GLUD1
EXTL2	ALDOB
TMEM245	IDH1
TMEM41A	RPL6
ADAMTS17	IDH2
BNIP3	CALD1
KLHDC10	FGG
FGFR3	LOC100622246
RBM45	CYP4A21
CBFB	ALB
TMBIM4	EHHADH
ENSSSCG00000058108	PGM1
KLHL2	NDRG2
PDRG1	SORD
CSNK1G2	HSD17B10
PAIP1	PSAT1
TTC39C	PRDX5
CXCR2	HAAO
RFX5
ENSSSCG00000059464
CD59
CD40
NPTN
NRP1
ENSSSCG00000055540
NOTCH2
PIGX
TCF7L1
ENSSSCG00000049107
JUP
PREX2
RBM34
ENSSSCG00000048673
ZMYND8
ADGRB1
ENSSSCG00000053581
C1QTNF7

### Sheet: DIABLO
Supplementary Table 2: DIABLO identified transcriptomic and proteomic signatures
DIABLO RNA genes	DIABLO Proteins
ADAMTS17	FGG
BNIP3	LOC100512656
ATE1	CLTC
TAGAP	RPL6
ENSG00000052584	ACADS
HDAC6	CALD1
ENSG00000056026	IDH2
SEC16A	HSPA9
BMP8B	LOC100622246
ENSG00000057496	CCT7
ENSG00000060768	PAH
PCMTD1	IDH1
TMEM245	LOC100513982
CBR4	LOC100302368
	RDH16
	SPTAN1
	ALDOB
	ALDH5A1
	MSN
	XDH

### Sheet: mB-PLS
Supplementary Table 2: mB-PLS identified transcriptomic and proteomic signatures
mB-PLS RNA genes	MB-PLS Proteins
NEMP1	FGG
BMP8B	ACADS
ITPR2	LOC100622246
GYS2	RPL6
ATE1	CALD1
ADAMTS17	LOC100512656
PCMTD1	HSPA9
BNIP3	IDH2
OTC	QDPR
GLS2	GYS2
TMEM245	LOC100302368
SEC16A	FABP1
ELOVL6	RDH16
HDAC6	PAH
ENSSSCG00000056026	FAH
PAPSS2	ALDOB
ATG2A	IDH1
PNOC	KRT9
INSR	MTHFD1
ENSSSCG00000062088	MSN
ENSSSCG00000053246	PGAM1
ITM2A	PPP2R1A
AFAP1	FDPS
ENSSSCG00000063182	LOC110259328
RFX5	DDX17
SMIM18	CYP4A21
FGD5	ENOSF1
CIART	XDH
ENSSSCG00000052584	DHX9
PDCL3	LOC100513982
ENSSSCG00000054499	PTGR1
CAPG	GDI2
KIAA0040	AGMAT
B3GNT3	LOC100127131
ENSSSCG00000063260	LOC100515741
CXCR2	ASGR1
CORO1A	CLTC
TMSB4X	SPTAN1
ADD3	CCT7
TAGAP	ALDH5A1
